# Precise genomic deletions using paired prime editing

**DOI:** 10.1101/2020.12.30.424891

**Authors:** Junhong Choi, Wei Chen, Chase C. Suiter, Choli Lee, Florence M. Chardon, Wei Yang, Anh Leith, Riza M. Daza, Beth Martin, Jay Shendure

**Author notes:** Correspondence to (J.C.), (J.S.). These authors contributed equally (Junhong Choi, Wei Chen).

## Abstract

Technologies that precisely delete genomic sequences in a programmed fashion can be used to study function as well as potentially for gene therapy. The leading contemporary method for programmed deletion uses CRISPR/Cas9 and pairs of guide RNAs (gRNAs) to generate two nearby double-strand breaks, which is often followed by deletion of the intervening sequence during DNA repair. However, this approach can be inefficient and imprecise, with errors including small indels at the two target sites as well as unintended large deletions and more complex rearrangements. Here we describe a prime editing-based method that we term *PRIME-Del*, which induces a deletion using a pair of prime editing gRNAs (pegRNAs) that target opposite DNA strands, effectively programming not only the sites that are nicked but also the outcome of the repair. We demonstrate that *PRIME-Del* achieves markedly higher precision in programming deletions than CRISPR/Cas9 and gRNA pairs. We also show that *PRIME-Del* can be used to couple genomic deletions with short insertions, enabling deletions whose junctions do not fall at protospacer-adjacent motif (PAM) sites. Finally, we demonstrate that lengthening the time window of expression of prime editing components can substantially enhance efficiency without compromising precision. We anticipate that *PRIME-Del* will be broadly useful in enabling precise, flexible programming of genomic deletions, including in-frame deletions, as well as for epitope tagging and potentially for programming rearrangements.
