## Supplementary sequences for "Precise genomic deletions using paired prime editing"

### Sheet: pegRNA
Supplementary Table 1. Sequences of pegRNA and gRNA used in experiments
pegRNA name	pegRNA Sequence	Appeared in
eGFP-24bp-pegRNA-1	cagggtcagcttgccgtagggttttagagctagaaatagcaagttaaaataaggctagtccgttatcaacttgaaaaagtggcaccgagtcgGTGCacgtaaacggccacaagttcagcgtgtccgacggcaagctgac	Figure 1e
eGFP-24bp-pegRNA-2	caagttcagcgtgtccggcggttttagagctagaaatagcaagttaaaataaggctagtccgttatcaacttgaaaaagtggcaccgagtcggtgctgcagatgaacttcagggtcagcttgccgtcggacacgctgaa	Figure 1e
eGFP-91bp-pegRNA-1	cAtaggtcagggtggtcacggttttagagctagaaatagcaagttaaaataaggctagtccgttatcaacttgaaaaagtggcaccgagtcgGTGCacgtaaacggccacaagttcagcgtgtccggaccaccctgacc	Figure 1e
eGFP-91bp-pegRNA-2	caagttcagcgtgtccggcggttttagagctagaaatagcaagttaaaataaggctagtccgttatcaacttgaaaaagtggcaccgagtcggtgcaagcactgcacTccAtaggtcagggtggtccggacacgctgaa	Figure 1e
eGFP-546bp-pegRNA-1	catgtgatcgcgcttctcgtgttttagagctagaaatagcaagttaaaataaggctagtccgttatcaacttgaaaaagtggcaccgagtcgGTGCacgtaaacggccacaagttcagcgtgtccgagaagcgcgatca	Figure 1e, 1f, 1g, 1h, 2d
eGFP-546bp-pegRNA-2	caagttcagcgtgtccggcggttttagagctagaaatagcaagttaaaataaggctagtccgttatcaacttgaaaaagtggcaccgagtcggtgcactccagcaggaccatgtgatcgcgcttctcggacacgctgaa	Figure 1e, 1f, 1g, 1h, 2d
eGFP-546bp-INS-3bp-pegRNA-1	catgtgatcgcgcttctcgtgttttagagctagaaatagcaagttaaaataaggctagtccgttatcaacttgaaaaagtggcaccgagtcgGTGCacgtaaacggccacaagttcagcgtgtccgGCTagaagcgcgatca	Figure 2d, 3b
eGFP-546bp-INS-3bp-pegRNA-2	caagttcagcgtgtccggcggttttagagctagaaatagcaagttaaaataaggctagtccgttatcaacttgaaaaagtggcaccgagtcggtgcactccagcaggaccatgtgatcgcgcttctAGCcggacacgctgaa	Figure 2d, 3b
eGFP-546bp-INS-6bp-pegRNA-1	catgtgatcgcgcttctcgtgttttagagctagaaatagcaagttaaaataaggctagtccgttatcaacttgaaaaagtggcaccgagtcgGTGCacgtaaacggccacaagttcagcgtgtccgCCATGGagaagcgcgatca	Figure 2d, 3b
eGFP-546bp-INS-6bp-pegRNA-2	caagttcagcgtgtccggcggttttagagctagaaatagcaagttaaaataaggctagtccgttatcaacttgaaaaagtggcaccgagtcggtgcactccagcaggaccatgtgatcgcgcttctCCATGGcggacacgctgaa	Figure 2d, 3b
eGFP-546bp-INS-12bp-pegRNA-1	catgtgatcgcgcttctcgtgttttagagctagaaatagcaagttaaaataaggctagtccgttatcaacttgaaaaagtggcaccgagtcgGTGCacgtaaacggccacaagttcagcgtgtccgGACATAGGACTAagaagcgcgatca	Figure 2d, 3b
eGFP-546bp-INS-12bp-pegRNA-2	caagttcagcgtgtccggcggttttagagctagaaatagcaagttaaaataaggctagtccgttatcaacttgaaaaaGTGGCACCGAGTCGGTGCactccagcaggaccatgtgatcgcgcttctTAGTCCTATGTCcggacacgctgaa	Figure 2d, 3b
eGFP-546bp-INS-21bp-pegRNA-1	catgtgatcgcgcttctcgtgttttagagctagaaatagcaagttaaaataaggctagtccgttatcaacttgaaaaagtggcaccgagtcgGTGCacgtaaacggccacaagttcagcgtgtccgTAATACGACTCACTATAGGGAagaagcgcgatca	Figure 2d, 3b
eGFP-546bp-INS-21bp-pegRNA-2	caagttcagcgtgtccggcggttttagagctagaaatagcaagttaaaataaggctagtccgttatcaacttgaaaaaGTGGCACCGAGTCGGTGCactccagcaggaccatgtgatcgcgcttctTCCCTATAGTGAGTCGTATTAcggacacgctgaa	Figure 2d, 3b
eGFP-546bp-INS-30bp-pegRNA-1	catgtgatcgcgcttctcgtgttttagagctagaaatagcaagttaaaataaggctagtccgttatcaacttgaaaaagtggcaccgagtcgGTGCacgtaaacggccacaagttcagcgtgtccgGCGGAGGTGACTACAAAGACGATGACGACAagaagcgcgatca	Figure 2d, 3b
eGFP-546bp-INS-30bp-pegRNA-2	caagttcagcgtgtccggcggttttagagctagaaatagcaagttaaaataaggctagtccgttatcaacttgaaaaaGTGGCACCGAGTCGGTGCactccagcaggaccatgtgatcgcgcttctTGTCGTCATCGTCTTTGTAGTCACCTCCGCcggacacgctgaa	Figure 2d, 3b
HPRT1-118bp-pegRNA-1	AACCTCTCGGCTTTCCCGCGgttttagagctagaaatagcaagttaaaataaggctagtccgttatcaacttgaaaaagtggcaccgagtcgGTGCAGGGCCGGCAGGCCGAGCTGCTCACCACGACGGGGAAAGCCGAGA	Figure 3e, 3f, 3h, 4b, 4c
HPRT1-118bp-pegRNA-2	AGCTGCTCACCACGACGCCAgttttagagctagaaatagcaagttaaaataaggctagtccgttatcaacttgaaaaagtggcaccgagtcggtgcACGAGCCCTCAGGCGAACCTCTCGGCTTTCCCCGTCGTGGTGAGC	Figure 3e, 3f, 3h, 4b, 4c
HPRT1-252bp-pegRNA-1	GCCTGCAAACTGGTAGGCGCgttttagagctagaaatagcaagttaaaataaggctagtccgttatcaacttgaaaaagtggcaccgagtcgGTGCAGGGCCGGCAGGCCGAGCTGCTCACCACGACGCCTACCAGTTTGC	Figure 3e, 3f, 3h, 4b, 4c
HPRT1-252bp-pegRNA-2	AGCTGCTCACCACGACGCCAgttttagagctagaaatagcaagttaaaataaggctagtccgttatcaacttgaaaaagtggcaccgagtcggtgcACGGCTACCTAGTGAGCCTGCAAACTGGTAGGCGTCGTGGTGAGC	Figure 3e, 3f, 3h, 4b, 4c
HPRT1-118bp-gRNA-1	AACCTCTCGGCTTTCCCGCGgttttagagctagaaatagcaagttaaaataaggctagtccgttatcaacttgaaaaagtggcaccgagtcggtgc	Figure 3e, 3f, 3g
HPRT1-118bp-gRNA-2	AGCTGCTCACCACGACGCCAgttttagagctagaaatagcaagttaaaataaggctagtccgttatcaacttgaaaaagtggcaccgagtcggtgc	Figure 3e, 3f, 3g
HPRT1-252bp-gRNA-1	GCCTGCAAACTGGTAGGCGCgttttagagctagaaatagcaagttaaaataaggctagtccgttatcaacttgaaaaagtggcaccgagtcggtgc	Figure 3e, 3f, 3g
HPRT1-252bp-gRNA-2	AGCTGCTCACCACGACGCCAgttttagagctagaaatagcaagttaaaataaggctagtccgttatcaacttgaaaaagtggcaccgagtcggtgc	Figure 3e, 3f, 3g
FMR1-185bp-pegRNA-1	GGTGGAGGGCCGCCTCTGAGgttttagagctagaaatagcaagttaaaataaggctagtccgttatcaacttgaaaaagtggcaccgagtcgGTGCAGCTCCTCCATCTTCTCTTCAGCCCTGCTAGCAGAGGCGGC	Figure 3j, 3k
FMR1-185bp-pegRNA-2	TCTTCAGCCCTGCTAGCGCCgttttagagctagaaatagcaagttaaaataaggctagtccgttatcaacttgaaaaaGTGGCACCGAGTCGGTGCTTCGGTTTCACTTCCGGTGGAGGGCCGCCTCTGCTAGCAGG	Figure 3j, 3k
e-NMU-710bp-pegRNA-1	aaggggcatgaagtttactggttttagagctagaaatagcaagttaaaataaggctagtccgttatcaacttgaaaaagtggcaccgagtcggtgcaggtcagagtcctggctctgtgactcagtgataaacttcatgcc	Figure 3j, 3l
e-NMU-710bp-pegRNA-2	gctctgtgactcagtgacctGGAATAGAAAACAAAAGTTTAAGTTATTCTAAGGCCAGTCCGGAATCATCCTAAAAAGGAGgcaccgagtcgGTGCacatggtacccatgaaggggcatgaagtttatcactgagtcaca	Figure 3j, 3l

### Sheet: PCR primer
Supplementary Table 2. Sequences of primers used for genomic DNA amplification
primer	pegRNA Sequence	Appeared in
eGFP_PCR_fwd	GCGTCAGATGTGTATAAGAGACAGatgGTGAGCAAGGGCGAG	Figure 1e
eGFP_PCR300_rev	TTCAGACGTGTGCTCTTCCGATCTAAGATGGTGCGCTCCTG	Figure 1e
eGFP_PCR700_rev	TTCAGACGTGTGCTCTTCCGATCTACTTGTACAGCTCGTCCATGCC	Figure 1e
eGFP_PCR700_UMI_rev	GCGTCAGATGTGTATAAGAGACAGNNNNNNNNNNNNNNNatgGTGAGCAAGGGCGAG	Figure 1e
HPRT1_118bp_fwd	GCGTCAGATGTGTATAAGAGACAGGCCTGCTTCTCCTCAGCTTC	Figure 3e, 3f, 3h, 3g, 4b, 4c
HPRT1_118bp_UMI_fwd	GCGTCAGATGTGTATAAGAGACAGNNNNNNNNNNNNNNNGCCTGCTTCTCCTCAGCTTC	Figure 3e, 3f, 3h, 3g, 4b, 4c
HPRT1_252bp_fwd	GCGTCAGATGTGTATAAGAGACAGAGCCTCGGCTTCTTCTGGGAG	Figure 3e, 3f, 3h, 3g, 4b, 4c
HPRT1_252bp_UMI_fwd	GCGTCAGATGTGTATAAGAGACAGNNNNNNNNNNNNNNNAGCCTCGGCTTCTTCTGGGAG	Figure 3e, 3f, 3h, 3g, 4b, 4c
HPRT1_118bp_rev	TTCAGACGTGTGCTCTTCCGATCTCATTCCCGAATCTGCCCTCGG	Figure 3e, 3f, 3h, 3g, 4b, 4c
FMR1_185bp_fwd	GCGTCAGATGTGTATAAGAGACAGCGCTCAGCTCCGTTTCGGTTTC	Figure 3j, 3k
FMR1_185bp_rev	TTCAGACGTGTGCTCTTCCGATCTATAAGCCATCGCCGTCACTTAG	Figure 3j, 3k
e-NMU-710bp-pegRNA-1	GCGTCAGATGTGTATAAGAGACAGTTGGGTTggtaactggatgttg	Figure 3j, 3l
e-NMU-710bp-pegRNA-2	TTCAGACGTGTGCTCTTCCGATCTgggttttcatgtcctctgcttc	Figure 3j, 3l
